# Mapping the global distribution and spread of the *Plasmodium vivax*-associated virus MaRNAV-1

**DOI:** 10.64898/2026.02.26.708358

**Authors:** Mary E. Petrone, Justine Charon, Rhys H. Parry, Matthew J. Grigg, Kim A. Piera, Jacob A. F. Westaway, Kayoko Shioda, Bruce Russell, Ric N. Price, Timothy William, Enny Kenangalem, James S McCarthy, Bridget E. Barber, Edward C. Holmes, Nicholas M. Anstey

## Abstract

Matryoshka RNA virus 1 is a bi-segmented and single-stranded RNA virus associated with *Plasmodium vivax*, a cause of human malaria. Little has been uncovered about the epidemiology and ecology of this virus since its discovery in 2019. To address this, we used a combination of primary and publicly available metatranscriptomic data to map the geographic distribution and host associations of MaRNAV-1. We detected this virus throughout Southeast Asia, in parts of South America, and, for the first time, in Oceania. Despite its broad distribution, MaRNAV-1 was found exclusively in metatranscriptomes containing *P. vivax*, suggesting that there is a specific virus-host relationship that has shaped the evolutionary history of this virus. We were unable to estimate the emergence date of the MaRNAV-1 lineage; however, phylogeographic mapping analysis suggested that MaRNAV-1 may have radiated from Southeast Asia. Our findings have both evolutionary and public health implications and can serve as the basis for future investigations in these fields.
