## Supplementary material for "Mapping the global distribution and spread of the *Plasmodium vivax*-associated virus MaRNAV-1": Supp. Data 2

lib	read_cell	reads_opistho	reads_falc	reads_vivax	reads_other	perc_opistho	perc_falc	perc_vivax	perc_other	viv_to_falc
SRR25922225	23005094	3203205	13604899	1773	6195217	0.139238944	0.591386369	7.71E-05	0.269297617	0.000130321
SRR25921862	24605729	6252982	12166066	3688	6182993	0.254127077	0.49444038	0.000149884	0.251282659	0.000303138
SRR25922156	19473034	527156	12637680	5268	6302930	0.027071077	0.648983615	0.000270528	0.32367478	0.000416849
SRR25921918	20671364	1327443	14112909	7084	5223928	0.064216517	0.682727516	0.000342696	0.25271327	0.000501952
SRR25922243	23843434	1234389	16231553	9380	6368112	0.051770605	0.680755675	0.0003934	0.267080321	0.000577887
SRR25922031	29485153	9744929	11430374	8270	8301580	0.330502914	0.387665412	0.00028048	0.281551193	0.000723511
SRR25922314	22522716	3417431	13464961	11132	5629192	0.151732633	0.597839133	0.000494257	0.249933978	0.000826738
SRR25921954	30865632	1511308	19748652	18043	9587629	0.048964104	0.639826588	0.000584566	0.310624743	0.000913632
SRR25922321	28327535	4814162	17058615	16156	6438602	0.169946379	0.602192002	0.000570328	0.227291291	0.000947087
SRR25922408	27639873	759459	20691663	19652	6169099	0.027476935	0.748616428	0.000711002	0.223195635	0.000949754
SRR25921936	27929056	1908790	18036056	21609	7962601	0.068344236	0.645781082	0.00077371	0.285100972	0.0011981
SRR25922263	18173719	8306383	6379476	7662	3480198	0.457054662	0.351027547	0.000421598	0.191496193	0.001201039
SRR25921860	19874621	4098879	10891487	13462	4870793	0.206236838	0.548009796	0.000677346	0.245076019	0.001236011
SRR25921873	20378953	5574099	10306829	12870	4485155	0.273522344	0.505758515	0.000631534	0.220087607	0.001248687
SRR25922032	25973051	7600403	10319523	13881	8039244	0.2926265	0.397316549	0.000534439	0.309522512	0.00134512
SRR25921923	26580425	1039482	18375336	25379	7140228	0.03910705	0.691310842	0.0009548	0.268627308	0.001381145
SRR25922000	24614772	854996	16502054	25476	7232246	0.034735077	0.670412629	0.001034988	0.293817306	0.001543808
SRR25922387	21635832	1189454	15013768	23347	5409263	0.054976116	0.693930698	0.00107909	0.250014097	0.001555039
SRR25922213	24443019	2009187	15824778	25442	6583612	0.082198807	0.647415035	0.00104087	0.269345288	0.001607732
SRR25922028	25673243	17457864	5275969	8906	2930504	0.680002289	0.205504579	0.000346898	0.114146234	0.001688031
SRR25922424	25225675	8840112	10501184	18260	5866119	0.350441049	0.416289515	0.000723866	0.232545571	0.001738852
SRR25922006	26410297	1462451	17438130	31390	7478326	0.055374273	0.660277694	0.001188552	0.283159481	0.001800078
SRR25922281	18980759	9562675	6294993	12527	3110564	0.503808884	0.331651279	0.000659984	0.163879853	0.001989994
SRR25922327	23609713	1632719	13108199	27601	8841194	0.069154547	0.555203657	0.001169053	0.374472743	0.002105629
SRR25922169	15714559	4981453	6162759	13371	4556976	0.316996042	0.392168753	0.000850867	0.289984339	0.002169645
SRR25922088	21609642	10866713	7363930	16449	3362550	0.502864092	0.340770569	0.000761188	0.155604151	0.002233726
SRR25921849	19051090	8639677	6638902	16179	3756332	0.453500403	0.348478853	0.000849243	0.1971715	0.002436999
SRR25922147	21122979	8761554	7716482	18868	4626075	0.414787801	0.365312203	0.000893245	0.219006751	0.002445156
SRR25921953	21534190	1076163	13814028	34407	6609592	0.049974622	0.641492807	0.001597785	0.306934786	0.002490729
SRR25921952	23050729	1679789	14607360	36668	6726912	0.072873574	0.633704904	0.001590752	0.29183077	0.002510241
SRR25922035	22522079	6945399	10735657	26964	4814059	0.308381788	0.476672558	0.001197225	0.213748429	0.00251163
SRR25922212	23183162	1022313	14497779	42333	7620737	0.04409722	0.625358137	0.001826024	0.328718619	0.002919964
SRR25922236	19955126	690350	14489843	50879	4724054	0.034595121	0.726121348	0.002549671	0.23673386	0.003511356
SRR25922258	25670560	939365	16819256	61301	7850638	0.036593086	0.655196303	0.002387988	0.305822623	0.003644692
SRR25922395	11880231	7105739	2974387	11220	1788885	0.598114548	0.250364408	0.000944426	0.150576618	0.003772206
SRR25921927	30604806	2513939	19328460	73729	8688678	0.082141968	0.631549829	0.002409066	0.283899137	0.00381453
SRR25921866	23722813	17778058	3420501	15374	2508880	0.749407669	0.144186147	0.000648068	0.105758116	0.004494663
SRR25921970	26211380	1176360	15888862	74953	9071205	0.044879743	0.606181819	0.002859559	0.346078879	0.00471733
SRR25922373	25611315	1233272	16789004	79614	7509425	0.048153404	0.655530729	0.003108548	0.293207319	0.004742032
SRR25922267	29570731	14020890	10356761	50215	5142865	0.474147562	0.350236895	0.001698132	0.173917412	0.004848524
SRR25922206	26788724	2674361	16333757	79406	7701200	0.099831593	0.609725084	0.002964158	0.287479165	0.004861466
SRR25922233	23033822	478474	16367467	79841	6108040	0.020772671	0.710584071	0.003466251	0.265177008	0.00487803
SRR25922400	28789914	1565669	18120712	95053	9008480	0.054382552	0.629411814	0.003301608	0.312904026	0.005245544
SRR25922287	23227771	4061296	12783830	71975	6310670	0.174846566	0.55036835	0.003098662	0.271686422	0.005630159
SRR25922196	26178968	1252161	17095910	99102	7731795	0.047830801	0.653039875	0.003785558	0.295343766	0.005796825
SRR25921819	16488648	13123773	1581634	9614	1773627	0.79592778	0.095922601	0.000583068	0.107566551	0.006078524
SRR25921941	18366315	3929632	9582964	66088	4787631	0.213958652	0.521768466	0.003598327	0.260674556	0.006896405
SRR25922289	21495169	1661661	13177613	90961	6564934	0.077303928	0.613049983	0.004231695	0.305414393	0.006902692
SRR25921946	17406715	562334	12026520	86516	4731345	0.032305579	0.690912674	0.004970266	0.271811482	0.007193768
SRR25922361	21304610	1113524	13475948	114948	6600190	0.05226681	0.632536714	0.005395452	0.309801024	0.008529864
SRR25921929	24203832	1811511	15168623	140940	7082758	0.074843975	0.626703367	0.005823045	0.292629613	0.009291549
SRR25922108	28863658	1631810	18994061	178394	8059393	0.056535107	0.658061463	0.006180575	0.279222855	0.009392094
SRR25921821	18604211	13172882	3446105	35750	1949474	0.708059159	0.185232526	0.001921608	0.104786707	0.010374031
SRR25921863	19860755	10205034	6789774	77403	2788544	0.513829107	0.341868877	0.003897284	0.140404733	0.011399938
SRR14060812	8898035	684715	7229405	86396	897519	0.076951259	0.81247208	0.009709559	0.100867102	0.011950638
SRR25921990	14215350	4427319	6301156	77315	3409560	0.311446359	0.443264218	0.005438839	0.239850584	0.012269971
SRR25921875	22751640	8516664	9612573	127002	4495401	0.374331872	0.422500224	0.005582103	0.1975858	0.013212071
SRR25922141	20469645	5139829	10508045	139277	4682494	0.25109517	0.513347691	0.006804075	0.228753063	0.013254321
SRR25921931	23760533	1104653	17288804	270868	5096208	0.046491087	0.727626943	0.011399913	0.214482057	0.015667249
SRR25922333	19818379	9519234	6630726	109571	3558848	0.480323542	0.334574589	0.005528757	0.179573112	0.016524737
SRR25921831	16893432	14495974	1208348	20443	1168667	0.858083426	0.07152768	0.001210115	0.069178779	0.016918139
SRR25922133	20213556	555616	13593083	247685	5817172	0.027487296	0.672473611	0.012253411	0.287785682	0.0182214
SRR25922139	14494587	12976485	641696	13205	863201	0.895264211	0.044271424	0.00091103	0.059553335	0.02057828
SRR25922279	20254325	1307364	8329127	187249	10430585	0.064547399	0.411227084	0.00924489	0.514980628	0.022481228
SRR25922418	25164074	1424919	16227942	381493	7129720	0.056625132	0.644885323	0.015160224	0.283329321	0.023508403
SRR25921973	29020049	983861	19728934	474256	7832998	0.033902803	0.679838066	0.016342357	0.269916774	0.024038602
SRR25922051	19500636	8650395	7042730	189377	3618134	0.443595532	0.361153862	0.009711324	0.185539282	0.026889715
SRR14060584	7245046	574918	5570615	157346	942167	0.079353257	0.768886077	0.021717737	0.130042929	0.028245714
SRR25922341	22002534	20860574	165922	4744	971294	0.948098705	0.007541041	0.000215612	0.044144643	0.028591748
SRR25922112	23995623	1211926	15736736	545338	6501623	0.050506128	0.655816938	0.022726561	0.270950373	0.034653819
SRR25921867	20716407	9493967	6809994	268995	4143451	0.45828251	0.328724667	0.012984636	0.200008187	0.039500035
SRR25922379	25874321	2602472	15598235	670074	7003540	0.100581267	0.602846158	0.025897259	0.270675315	0.042958322
SRR25921910	30248737	812272	21016424	975716	7444325	0.026853088	0.694786827	0.032256421	0.246103664	0.046426357
SRR25922089	20141679	9360613	5893118	280387	4607561	0.464738466	0.292583255	0.013920736	0.228757543	0.047578718
SRR25922353	23967423	11480782	7059474	465548	4961619	0.479016121	0.294544557	0.019424199	0.207015122	0.065946556
SRR25922319	16254772	15084898	231049	15431	923394	0.928028889	0.014214226	0.000949321	0.056807564	0.066786699
SRR25922366	15144140	6092802	5340579	371004	3339755	0.402320766	0.35264987	0.024498189	0.220531176	0.069468872
SRR25922349	22894640	928609	13710690	963221	7292120	0.040560105	0.598860257	0.0420719	0.318507738	0.070253284
SRR25922080	17852443	16533518	152380	12705	1153840	0.926120756	0.008535526	0.000711667	0.064632051	0.083377084
SRR25921807	9089773	271739	5228498	469733	3119803	0.029895026	0.575206664	0.051677088	0.343221222	0.089840907
SRR25921971	12738160	11341742	467802	44673	883943	0.890375219	0.036724456	0.003507021	0.069393303	0.09549553
SRR25922347	21389485	4270572	10727734	1086887	5304292	0.199657542	0.501542417	0.05081408	0.247985961	0.101315618
SRR25922009	20318285	15777823	2504303	287631	1748528	0.776533206	0.12325366	0.014156264	0.086056869	0.114854712
SRR25921914	13174176	7812515	3080456	403593	1877612	0.593017355	0.233825326	0.030635161	0.142522159	0.131017291
SRR25922125	22612853	1445573	11887102	1594850	7685328	0.063927051	0.525679002	0.070528473	0.339865474	0.134166427
SRR25921921	27865720	1900741	13740516	2096614	10127849	0.068210726	0.493097469	0.0752399	0.363451904	0.152586264
SRR25922435	21584979	19314281	780989	126528	1363181	0.894801936	0.03618206	0.005861854	0.06315415	0.162009964
SRR14060807	10096828	444893	7365534	1242144	1044257	0.04406265	0.729489895	0.123023191	0.103424264	0.168642762
SRR25922003	17658398	684671	9761871	2056440	5155416	0.03877311	0.552817475	0.11645677	0.291952645	0.210660436
SRR25922201	24193170	842487	12736059	2871633	7742991	0.034823341	0.526432005	0.11869602	0.320048634	0.225472652
SRR25922184	26471317	965315	13696798	3490793	8318411	0.036466452	0.517420346	0.131870772	0.314242431	0.254861976
SRR25921924	32708969	2156630	15564097	4551719	10436523	0.065933903	0.475835756	0.139158131	0.319072209	0.292449925
SRR25921826	22732581	5166805	8908618	2721957	5935201	0.227286334	0.391887661	0.119738141	0.261087863	0.305542004
SRR25922271	17708106	8949807	3693852	1643321	3421126	0.505407354	0.208596673	0.092800495	0.193195478	0.444880033
SRR25922406	11488157	9352136	534020	387157	1214844	0.814067565	0.046484393	0.033700532	0.10574751	0.724985956
SRR25922176	23362766	1139212	6785919	6857223	8580412	0.048761863	0.290458715	0.293510751	0.36726867	1.010507641
SRR25922244	12851938	9937151	480518	1035726	1398543	0.773202532	0.037388758	0.080589091	0.108819619	2.155436425
SRR25921905	36844853	1153244	6617963	14981417	14092229	0.031300003	0.179617028	0.406608136	0.382474833	2.263750492
SRR25921874	16784837	16344015	11708	39111	390003	0.973736891	0.000697534	0.002330139	0.023235436	3.340536385
SRR25922180	23886327	609709	2206752	9871503	11198363	0.02552544	0.092385573	0.413270027	0.468818961	4.473317799
SRR25921839	18060377	17003563	8909	42090	1005815	0.941484389	0.00049329	0.002330516	0.055691805	4.724435964
SRR25922392	19223535	4666543	1389198	6703365	6464429	0.242751554	0.072265481	0.348706156	0.336276809	4.82534887
SRR25921813	24327688	10685229	1351094	6548687	5742678	0.439220899	0.055537296	0.269186575	0.236055231	4.846951433
SRR25921992	25957493	774183	1531036	11849634	11802640	0.02982503	0.058982429	0.456501481	0.45469106	7.739618141
SRR25922047	27630318	11997216	915077	7668314	7049711	0.434204775	0.033118584	0.2775326	0.255144041	8.379965839
SRR25922260	22153563	850967	1164529	13890523	6247544	0.038412196	0.052566217	0.627010788	0.282010799	11.92801811
SRR25922412	9748957	7226740	74852	1061288	1386077	0.741283401	0.00767795	0.108861697	0.142176953	14.17848554
SRR25921871	24231644	10231157	424367	7280864	6295256	0.422222982	0.017512926	0.300469254	0.259794837	17.15699854
SRR25922159	28759011	6301817	422675	11866359	10168160	0.219124955	0.014697133	0.412613598	0.353564314	28.07442834
SRR25922273	21652780	7437792	213316	6329333	7672339	0.343502867	0.009851668	0.29231041	0.354335055	29.67115922
SRR25921805	21121833	14344379	75680	3305988	3395786	0.679125671	0.003583022	0.156519938	0.160771369	43.68377378
SRR25921894	24918908	805228	250688	13452536	10410456	0.032313936	0.010060152	0.539852549	0.417773363	53.6624649
SRR25922262	26341544	1230401	200321	13614309	11296513	0.046709525	0.007604755	0.516837927	0.428847793	67.96246524
SRR25921959	32119431	726725	56926	16235641	15100139	0.022625712	0.001772323	0.50547723	0.470124735	285.2060746
SRR25922103	20883418	4144050	15639	8863252	7860477	0.198437344	0.000748872	0.424415773	0.376398011	566.7403287
SRR25921818	21874897	6449741	5563	8170429	7249164	0.294846691	0.00025431	0.373507084	0.331391915	1468.70915
DRR006478	2262736	1222913	287	803338	236198	0.540457658	0.000126838	0.355029486	0.104386018	2799.087108
SRR25921938	21985942	538398	562	11335519	10111463	0.024488284	2.56E-05	0.515580319	0.459905834	20169.96263
SRR25922334	22920674	9280950	285	6475186	7164253	0.404916103	1.24E-05	0.282504171	0.312567292	22719.95088
SRR25921912	25827672	628536	347	12345146	12853643	0.024335759	1.34E-05	0.477981368	0.497669438	35576.78963
