## Supplementary material for "Mapping the global distribution and spread of the *Plasmodium vivax*-associated virus MaRNAV-1": Supp. Table 1

Putative virus host	Date collected	Country collected	Continent	Further geo info	MaRNAV	publication status	parasitemia (/ul)
Pf	20-Jul-15	Cambodia	SE Asia		n		450/200
Pf		Ghana	Africa		n
Pf		Ghana	Africa		n
Pf	6-Aug-15	Indonesia	SE Asia	Papua	n		Not recorded
Pf	28-Jul-16	Indonesia	SE Asia	Papua	n		Not recorded
Pf	1-Jan-14	Malaysia	SE Asia	Damaran, Kudat, Sabah	n	Charon, et al.	8199
Pf	1-Nov-14	Malaysia	SE Asia	Gana, Kota Marudu, Sabah	n	Charon, et al.	6783
Pf	1-Sep-14	Malaysia	SE Asia	Matanggal, Kota Marudu, Sabah	n	Charon, et al.	8514
Pf	22-Mar-12	Malaysia	SE Asia	Sabah	n		3317
Pf	6-Jan-12	Malaysia	SE Asia	Sabah	n		10290
Pf	15-Dec-11	Malaysia	SE Asia	Sabah	n		11290
Pf	14-Feb-12	Malaysia	SE Asia	Sabah	n		17208
Pf	14-Dec-11	Malaysia	SE Asia	Sabah	n		53229
Pk	1-Apr-13	Malaysia	SE Asia	Balak-Balak, Kudat, Sabah	n	Charon, et al.	3363
Pk	1-May-14	Malaysia	SE Asia	Baru Malalin, Belarun, Sabah	n	Charon, et al.	39565
Pk	1-May-14	Malaysia	SE Asia	Hatob, Kota Marudu, Sabah	n	Charon, et al.	41882
Pk	1-Jan-14	Malaysia	SE Asia	Kusilad Darat, Kudat, Sabah	n	Charon, et al.	5674
Pk	1-Aug-14	Malaysia	SE Asia	Malangkap, Kota Marudu, Sabah	n	Charon, et al.	7177
Pk	1-Apr-13	Malaysia	SE Asia	Togudon, Kota Belud, Sabah	n	Charon, et al.	3245
Pm	22-Nov-04	Indonesia	SE Asia	Papua	n		448
Pm	14-Mar-05	Indonesia	SE Asia	Papua	n		429
Pm	7-Dec-05	Indonesia	SE Asia	Papua	n		62/200
Pm	16-Aug-06	Indonesia	SE Asia	Papua	n		60/200
Pm	6-Oct-06	Indonesia	SE Asia	Papua	n		Not recorded
Pm	11-Apr-07	Indonesia	SE Asia	Papua	n		Not recorded
Pm	15-Nov-15	Malaysia	SE Asia	Sabah	n		135
Pm	26-Nov-13	Malaysia	SE Asia	Sabah	n		641
Po	25-Apr-05	Indonesia	SE Asia	Papua	n		3225
Po	16-Aug-06	Indonesia	SE Asia	Papua	n		60/200
Po	7-Nov-06	Indonesia	SE Asia	Papua	n		51/200
Po	24-Jan-07	Indonesia	SE Asia	Papua	n		80/200
Po	14-Jun-07	Indonesia	SE Asia	Papua	n		Not recorded
Po	10-Sep-07	Indonesia	SE Asia	Papua	n		Not recorded
Po	7-May-13	Malaysia	SE Asia	Sabah	n		5032
Pv	4-Apr-11	India	Asia	Mumbai	n		challenge study
Pv	31-Mar-04	Indonesia	SE Asia	Papua	y		2626
Pv	4-Oct-04	Indonesia	SE Asia	Papua	y		3780
Pv	21-Mar-05	Indonesia	SE Asia	Papua	y		Not recorded
Pv	21-Mar-07	Indonesia	SE Asia	Papua	y		Not recorded
Pv	5-Dec-07	Indonesia	SE Asia	Papua	y		Not recorded
Pv	1-Mar-17	Indonesia	SE Asia	Papua	n		8000
Pv	15-Nov-13	Indonesia	SE Asia	Papua Indonesia	n		Not recorded
Pv	29-Mar-14	Indonesia	SE Asia	Papua Indonesia	y		10000
Pv	15-Mar-16	Indonesia	SE Asia	Papua Indonesia	y		Not recorded
Pv	21-Sep-16	Indonesia	SE Asia	Papua Indonesia	n		<1%
Pv	14-Feb-17	Indonesia	SE Asia	Papua Indonesia	y		Not recorded
Pv	13-Sep-17	Indonesia	SE Asia	Papua Indonesia	y		1478
Pv	2-Mar-04	Indonesia	SE Asia	Timika, Papua	y		Not recorded
Pv	13-Mar-04	Indonesia	SE Asia	Timika, Papua	y		Not recorded
Pv	2-Apr-04	Indonesia	SE Asia	Timika, Papua	y		Not recorded
Pv	7-Apr-04	Indonesia	SE Asia	Timika, Papua	y		Not recorded
Pv	5-May-04	Indonesia	SE Asia	Timika, Papua	n		Not recorded
Pv	11-Feb-09	Indonesia	SE Asia	West Papua	y		Not recorded
Pv	1-Jan-13	Malaysia	SE Asia	Bambangan Ulu, Kota Marudu, Sabah	y	Charon, et al.	16968
Pv	29-Mar-13	Malaysia	SE Asia	Gaya island	n		715
Pv	24-Dec-11	Malaysia	SE Asia	Gaya island	y		10165
Pv	1-Oct-14	Malaysia	SE Asia	Kalibambang, Kota Marudu, Sabah	y	Charon, et al.	10590
Pv	27-Jun-12	Malaysia	SE Asia	Sabah	n		371
Pv	4-Jun-12	Malaysia	SE Asia	Sabah	n		968
Pv	20-Feb-12	Malaysia	SE Asia	Sabah	n		3366
Pv	16-Nov-11	Malaysia	SE Asia	Sabah	n		12008
Pv	1-Nov-14	Malaysia	SE Asia	Sinar 9 Bombong, Kota Marudu, Sabah	y	Charon, et al.	3694
Pv	1-Nov-14	Malaysia	SE Asia	Sinar 9 Bombong, Kota Marudu, Sabah	y	Charon, et al.	6027
Pv	1-Apr-14	Malaysia	SE Asia	Sonsogon Magandai, Kota Marudu, Sabah	y	Charon, et al.	4950
Pv	1-Jan-13	Malaysia	SE Asia	Sonsogon Magandai, Kota Marudu, Sabah	y	Charon, et al.	21952
Pv	1-Apr-14	Malaysia	SE Asia	Talas, Kota Marudu, Sabah	y	Charon, et al.	4551
Pv	9-Jul-11	Solomon islands	SE Asia	Solomon islands	n		2600
Pv	not recorded	Solomon islands	SE Asia	Solomon islands	y		challenge study
Pf	1-Oct-14	Malaysia	SE Asia	Salimandut, Kota Marudu, Sabah	n	Charon, et al.	15207
Pf	1-Sep-14	Malaysia	SE Asia	Sonsogon Magandai, Kota Marudu, Sabah	n	Charon, et al.	13977
Pf		Mali	Africa		n
Pf	8/11/1994	Tanzania	Africa		n
Pf	29/11/1994	Tanzania	Africa		n
